# Identification of Human Gut Microbiome–Derived Peptides Targeting Biofilm-Specific Lectin Proteins of *Pseudomonas aeruginosa*

**DOI:** 10.64898/2026.02.10.704983

**Authors:** Ayush Amod, Ananya Anurag Anand, Sreyanki Chandra, Sarfraz Anwar, Mubashra, Sameer Srivastava, Sintu Kumar Samanta

## Abstract

The carbohydrate-binding proteins (LecA and LecB) present within the extracellular polymeric substance (EPS) matrix of *Pseudomonas aeruginosa* play an essential role in maintaining the structural integrity of the biofilms through interactions with the EPS polysaccharides. Therefore, targeting the above lectins can turn out to be one of the promising strategies for disrupting *P. aeruginosa* biofilms. In the current study, we investigated the potency of antimicrobial peptides (AMPs) produced by the human gut microbiome in targeting LecA and LecB proteins of *P. aeruginosa*. Initially, a comprehensive *in-silico* pipeline was developed to identify and characterize putative antibacterial and antibiofilm AMPs produced by the human gut microbiome. These AMPs were then subsequently studied for their interaction with the lectin proteins through molecular docking, MM-GBSA, residue analysis, and molecular dynamics (MD) simulation. Among the studied peptides, amp21 and amp24 exhibited the strongest interactions with the lectin protein, occupying binding sites overlapping with key active-site residues previously reported for raffinose binding. amp6, amp21, and amp24 were selected for *in vitro* validation based on the MD simulation results of both LecA and LecB proteins. The above selected peptides exhibited minimal hemolytic activity across the tested concentration range. amp21 and amp6 were non-toxic to mammalian cells while amp24 demonstrated cytotoxicity only at higher doses. amp21 was found to be the most potent AMP and inhibited the growth of *P. aeruginosa* by ∼60% at 50 µg mL□¹. amp6 and amp21 resulted in a significant disruption of *P. aeruginosa* biofilms. Membrane permeabilization assays and scanning electron microscopy revealed that amp6, amp21, and amp24 damaged the bacterial cell membranes apart from compromising the integrity of the biofilm EPS matrix. Lastly, through *in-silico* studies, we designed ultrashort peptides (USPs) from the lead AMPs. The USPs (amp21.4 and amp24.2) exhibit superior antibiofilm efficacy compared to their parent AMPs. These findings establish human-gut microbiome-derived AMPs as promising candidates to target *P. aeruginosa* biofilms via inhibition of lectin proteins.
