## Supplementary material for "Identification of Human Gut Microbiome–Derived Peptides Targeting Biofilm-Specific Lectin Proteins of *Pseudomonas aeruginosa*": 100_description.csv

Description	Scientific Name	Max Score	Total Score	Query Cover	E value	Per. ident	Acc. Len	Accession
PA-I galactophilic lectin [Pseudomonas]	Pseudomonas	248	248	100%	2e-82	100.00	122	=HYPERLINK("https://www.ncbi.nlm.nih.gov/protein/WP_003102492.1?report=genbank&log$=prottop&blast_rank=1&RID=74V7DE0R013","WP_003102492.1")
Chain A, PA-I galactophilic lectin [Pseudomonas aeruginosa]	Pseudomonas aeruginosa	247	247	100%	2e-82	100.00	121	=HYPERLINK("https://www.ncbi.nlm.nih.gov/protein/1L7L_A?report=genbank&log$=prottop&blast_rank=2&RID=74V7DE0R013","1L7L_A")
PA2570 [synthetic construct]	synthetic construct	247	247	100%	2e-82	100.00	123	=HYPERLINK("https://www.ncbi.nlm.nih.gov/protein/AAT49409.1?report=genbank&log$=prottop&blast_rank=3&RID=74V7DE0R013","AAT49409.1")
PA-I galactophilic lectin [Pseudomonas aeruginosa]	Pseudomonas aeruginosa	247	247	100%	2e-82	99.17	122	=HYPERLINK("https://www.ncbi.nlm.nih.gov/protein/WP_198341356.1?report=genbank&log$=prottop&blast_rank=4&RID=74V7DE0R013","WP_198341356.1")
PA-I galactophilic lectin [Pseudomonas aeruginosa]	Pseudomonas aeruginosa	247	247	100%	2e-82	99.17	122	=HYPERLINK("https://www.ncbi.nlm.nih.gov/protein/EKM6333526.1?report=genbank&log$=prottop&blast_rank=5&RID=74V7DE0R013","EKM6333526.1")
PA-I galactophilic lectin [Pseudomonas aeruginosa]	Pseudomonas aeruginosa	247	247	100%	3e-82	99.17	122	=HYPERLINK("https://www.ncbi.nlm.nih.gov/protein/WP_128695944.1?report=genbank&log$=prottop&blast_rank=6&RID=74V7DE0R013","WP_128695944.1")
PA-I galactophilic lectin [Pseudomonas aeruginosa]	Pseudomonas aeruginosa	247	247	100%	3e-82	99.17	122	=HYPERLINK("https://www.ncbi.nlm.nih.gov/protein/WP_043093682.1?report=genbank&log$=prottop&blast_rank=7&RID=74V7DE0R013","WP_043093682.1")
PA-I galactophilic lectin [Pseudomonas aeruginosa]	Pseudomonas aeruginosa	247	247	100%	3e-82	99.17	122	=HYPERLINK("https://www.ncbi.nlm.nih.gov/protein/WP_034075801.1?report=genbank&log$=prottop&blast_rank=8&RID=74V7DE0R013","WP_034075801.1")
PA-I galactophilic lectin [Pseudomonas aeruginosa]	Pseudomonas aeruginosa	247	247	100%	3e-82	99.17	122	=HYPERLINK("https://www.ncbi.nlm.nih.gov/protein/MBI8614724.1?report=genbank&log$=prottop&blast_rank=9&RID=74V7DE0R013","MBI8614724.1")
PA-I galactophilic lectin [Pseudomonas]	Pseudomonas	247	247	100%	3e-82	99.17	122	=HYPERLINK("https://www.ncbi.nlm.nih.gov/protein/WP_023087447.1?report=genbank&log$=prottop&blast_rank=10&RID=74V7DE0R013","WP_023087447.1")
PA-I galactophilic lectin [Pseudomonas aeruginosa]	Pseudomonas aeruginosa	246	246	100%	4e-82	99.17	122	=HYPERLINK("https://www.ncbi.nlm.nih.gov/protein/MBG4092853.1?report=genbank&log$=prottop&blast_rank=11&RID=74V7DE0R013","MBG4092853.1")
PA-I galactophilic lectin [Pseudomonas aeruginosa]	Pseudomonas aeruginosa	246	246	100%	5e-82	99.17	122	=HYPERLINK("https://www.ncbi.nlm.nih.gov/protein/WP_249480480.1?report=genbank&log$=prottop&blast_rank=12&RID=74V7DE0R013","WP_249480480.1")
PA-I galactophilic lectin [Pseudomonas aeruginosa]	Pseudomonas aeruginosa	246	246	100%	5e-82	99.17	122	=HYPERLINK("https://www.ncbi.nlm.nih.gov/protein/WP_121497236.1?report=genbank&log$=prottop&blast_rank=13&RID=74V7DE0R013","WP_121497236.1")
PA-I galactophilic lectin [Pseudomonas aeruginosa]	Pseudomonas aeruginosa	246	246	100%	5e-82	99.17	122	=HYPERLINK("https://www.ncbi.nlm.nih.gov/protein/WP_181260549.1?report=genbank&log$=prottop&blast_rank=14&RID=74V7DE0R013","WP_181260549.1")
PA-I galactophilic lectin [Pseudomonas aeruginosa]	Pseudomonas aeruginosa	246	246	100%	5e-82	99.17	122	=HYPERLINK("https://www.ncbi.nlm.nih.gov/protein/WP_073657689.1?report=genbank&log$=prottop&blast_rank=15&RID=74V7DE0R013","WP_073657689.1")
TPA: PA-I galactophilic lectin [Pseudomonas aeruginosa]	Pseudomonas aeruginosa	246	246	100%	5e-82	99.17	122	=HYPERLINK("https://www.ncbi.nlm.nih.gov/protein/HCD6621612.1?report=genbank&log$=prottop&blast_rank=16&RID=74V7DE0R013","HCD6621612.1")
PA-I galactophilic lectin [Pseudomonas aeruginosa]	Pseudomonas aeruginosa	246	246	100%	5e-82	99.17	122	=HYPERLINK("https://www.ncbi.nlm.nih.gov/protein/MDP5773913.1?report=genbank&log$=prottop&blast_rank=17&RID=74V7DE0R013","MDP5773913.1")
PA-I galactophilic lectin [Pseudomonas aeruginosa]	Pseudomonas aeruginosa	246	246	100%	5e-82	99.17	122	=HYPERLINK("https://www.ncbi.nlm.nih.gov/protein/WP_134611394.1?report=genbank&log$=prottop&blast_rank=18&RID=74V7DE0R013","WP_134611394.1")
PA-I galactophilic lectin [Pseudomonas]	Pseudomonas	246	246	100%	6e-82	99.17	122	=HYPERLINK("https://www.ncbi.nlm.nih.gov/protein/WP_003090046.1?report=genbank&log$=prottop&blast_rank=19&RID=74V7DE0R013","WP_003090046.1")
TPA: PA-I galactophilic lectin [Pseudomonas aeruginosa]	Pseudomonas aeruginosa	246	246	100%	6e-82	99.17	122	=HYPERLINK("https://www.ncbi.nlm.nih.gov/protein/HEH8529164.1?report=genbank&log$=prottop&blast_rank=20&RID=74V7DE0R013","HEH8529164.1")
PA-I galactophilic lectin [Pseudomonas aeruginosa]	Pseudomonas aeruginosa	246	246	100%	6e-82	99.17	122	=HYPERLINK("https://www.ncbi.nlm.nih.gov/protein/MDF5887048.1?report=genbank&log$=prottop&blast_rank=21&RID=74V7DE0R013","MDF5887048.1")
TPA: PA-I galactophilic lectin [Pseudomonas aeruginosa]	Pseudomonas aeruginosa	246	246	100%	6e-82	99.17	122	=HYPERLINK("https://www.ncbi.nlm.nih.gov/protein/HCI2724534.1?report=genbank&log$=prottop&blast_rank=22&RID=74V7DE0R013","HCI2724534.1")
PA-I galactophilic lectin [Pseudomonas aeruginosa]	Pseudomonas aeruginosa	246	246	100%	6e-82	99.17	122	=HYPERLINK("https://www.ncbi.nlm.nih.gov/protein/WP_337721616.1?report=genbank&log$=prottop&blast_rank=23&RID=74V7DE0R013","WP_337721616.1")
PA-I galactophilic lectin [Pseudomonas aeruginosa]	Pseudomonas aeruginosa	246	246	100%	7e-82	98.35	122	=HYPERLINK("https://www.ncbi.nlm.nih.gov/protein/MDF5814361.1?report=genbank&log$=prottop&blast_rank=24&RID=74V7DE0R013","MDF5814361.1")
PA-I galactophilic lectin [Pseudomonas]	Pseudomonas	246	246	100%	7e-82	99.17	122	=HYPERLINK("https://www.ncbi.nlm.nih.gov/protein/WP_023085310.1?report=genbank&log$=prottop&blast_rank=25&RID=74V7DE0R013","WP_023085310.1")
TPA: PA-I galactophilic lectin [Pseudomonas aeruginosa]	Pseudomonas aeruginosa	246	246	99%	7e-82	100.00	121	=HYPERLINK("https://www.ncbi.nlm.nih.gov/protein/HEP8300956.1?report=genbank&log$=prottop&blast_rank=26&RID=74V7DE0R013","HEP8300956.1")
lectin [Pseudomonas aeruginosa]	Pseudomonas aeruginosa	246	246	100%	7e-82	99.17	122	=HYPERLINK("https://www.ncbi.nlm.nih.gov/protein/MCO3733525.1?report=genbank&log$=prottop&blast_rank=27&RID=74V7DE0R013","MCO3733525.1")
PA-I galactophilic lectin [Pseudomonas aeruginosa]	Pseudomonas aeruginosa	246	246	100%	7e-82	99.17	122	=HYPERLINK("https://www.ncbi.nlm.nih.gov/protein/WP_264993491.1?report=genbank&log$=prottop&blast_rank=28&RID=74V7DE0R013","WP_264993491.1")
TPA: PA-I galactophilic lectin [Pseudomonas aeruginosa]	Pseudomonas aeruginosa	246	246	100%	7e-82	99.17	122	=HYPERLINK("https://www.ncbi.nlm.nih.gov/protein/HCA7894916.1?report=genbank&log$=prottop&blast_rank=29&RID=74V7DE0R013","HCA7894916.1")
PA-I galactophilic lectin [Pseudomonas aeruginosa]	Pseudomonas aeruginosa	246	246	100%	7e-82	99.17	122	=HYPERLINK("https://www.ncbi.nlm.nih.gov/protein/WP_003143856.1?report=genbank&log$=prottop&blast_rank=30&RID=74V7DE0R013","WP_003143856.1")
PA-I galactophilic lectin [Pseudomonas aeruginosa]	Pseudomonas aeruginosa	246	246	100%	7e-82	99.17	122	=HYPERLINK("https://www.ncbi.nlm.nih.gov/protein/MCS8282203.1?report=genbank&log$=prottop&blast_rank=31&RID=74V7DE0R013","MCS8282203.1")
TPA: PA-I galactophilic lectin [Pseudomonas aeruginosa]	Pseudomonas aeruginosa	246	246	100%	7e-82	99.17	122	=HYPERLINK("https://www.ncbi.nlm.nih.gov/protein/HBO4330797.1?report=genbank&log$=prottop&blast_rank=32&RID=74V7DE0R013","HBO4330797.1")
PA-I galactophilic lectin [Pseudomonas aeruginosa]	Pseudomonas aeruginosa	246	246	100%	8e-82	99.17	122	=HYPERLINK("https://www.ncbi.nlm.nih.gov/protein/WP_223699503.1?report=genbank&log$=prottop&blast_rank=33&RID=74V7DE0R013","WP_223699503.1")
TPA: PA-I galactophilic lectin [Pseudomonas aeruginosa]	Pseudomonas aeruginosa	246	246	100%	8e-82	99.17	122	=HYPERLINK("https://www.ncbi.nlm.nih.gov/protein/HCI3980055.1?report=genbank&log$=prottop&blast_rank=34&RID=74V7DE0R013","HCI3980055.1")
PA-I galactophilic lectin [Pseudomonas aeruginosa]	Pseudomonas aeruginosa	246	246	100%	8e-82	99.17	122	=HYPERLINK("https://www.ncbi.nlm.nih.gov/protein/WP_180361558.1?report=genbank&log$=prottop&blast_rank=35&RID=74V7DE0R013","WP_180361558.1")
PA-I galactophilic lectin [Pseudomonas aeruginosa]	Pseudomonas aeruginosa	246	246	100%	8e-82	99.17	122	=HYPERLINK("https://www.ncbi.nlm.nih.gov/protein/WP_087823692.1?report=genbank&log$=prottop&blast_rank=36&RID=74V7DE0R013","WP_087823692.1")
TPA: PA-I galactophilic lectin [Pseudomonas aeruginosa]	Pseudomonas aeruginosa	246	246	100%	8e-82	99.17	122	=HYPERLINK("https://www.ncbi.nlm.nih.gov/protein/HDZ6670329.1?report=genbank&log$=prottop&blast_rank=37&RID=74V7DE0R013","HDZ6670329.1")
PA-I galactophilic lectin [Pseudomonas aeruginosa]	Pseudomonas aeruginosa	246	246	99%	8e-82	100.00	122	=HYPERLINK("https://www.ncbi.nlm.nih.gov/protein/WP_043502589.1?report=genbank&log$=prottop&blast_rank=38&RID=74V7DE0R013","WP_043502589.1")
PA-I galactophilic lectin [Pseudomonas aeruginosa]	Pseudomonas aeruginosa	246	246	100%	9e-82	99.17	122	=HYPERLINK("https://www.ncbi.nlm.nih.gov/protein/WP_134233170.1?report=genbank&log$=prottop&blast_rank=39&RID=74V7DE0R013","WP_134233170.1")
PA-I galactophilic lectin [Pseudomonas]	Pseudomonas	246	246	100%	9e-82	98.35	122	=HYPERLINK("https://www.ncbi.nlm.nih.gov/protein/WP_033978136.1?report=genbank&log$=prottop&blast_rank=40&RID=74V7DE0R013","WP_033978136.1")
PA-I galactophilic lectin [Pseudomonas aeruginosa]	Pseudomonas aeruginosa	246	246	100%	9e-82	99.17	122	=HYPERLINK("https://www.ncbi.nlm.nih.gov/protein/WP_264985910.1?report=genbank&log$=prottop&blast_rank=41&RID=74V7DE0R013","WP_264985910.1")
PA-I galactophilic lectin [Pseudomonas aeruginosa]	Pseudomonas aeruginosa	246	246	100%	9e-82	99.17	122	=HYPERLINK("https://www.ncbi.nlm.nih.gov/protein/WP_128569516.1?report=genbank&log$=prottop&blast_rank=42&RID=74V7DE0R013","WP_128569516.1")
PA-I galactophilic lectin [Pseudomonas aeruginosa]	Pseudomonas aeruginosa	246	246	100%	9e-82	99.17	122	=HYPERLINK("https://www.ncbi.nlm.nih.gov/protein/WP_031280363.1?report=genbank&log$=prottop&blast_rank=43&RID=74V7DE0R013","WP_031280363.1")
PA-I galactophilic lectin [Pseudomonas aeruginosa]	Pseudomonas aeruginosa	246	246	100%	9e-82	99.17	122	=HYPERLINK("https://www.ncbi.nlm.nih.gov/protein/WP_124148742.1?report=genbank&log$=prottop&blast_rank=44&RID=74V7DE0R013","WP_124148742.1")
PA-I galactophilic lectin [Pseudomonas aeruginosa]	Pseudomonas aeruginosa	246	246	100%	9e-82	99.17	122	=HYPERLINK("https://www.ncbi.nlm.nih.gov/protein/MCS7523216.1?report=genbank&log$=prottop&blast_rank=45&RID=74V7DE0R013","MCS7523216.1")
PA-I galactophilic lectin [Pseudomonas aeruginosa]	Pseudomonas aeruginosa	246	246	100%	9e-82	99.17	122	=HYPERLINK("https://www.ncbi.nlm.nih.gov/protein/WP_124131848.1?report=genbank&log$=prottop&blast_rank=46&RID=74V7DE0R013","WP_124131848.1")
PA-I galactophilic lectin [Pseudomonas aeruginosa]	Pseudomonas aeruginosa	246	246	100%	9e-82	99.17	122	=HYPERLINK("https://www.ncbi.nlm.nih.gov/protein/MBG4631159.1?report=genbank&log$=prottop&blast_rank=47&RID=74V7DE0R013","MBG4631159.1")
TPA: PA-I galactophilic lectin [Pseudomonas aeruginosa]	Pseudomonas aeruginosa	246	246	100%	1e-81	99.17	122	=HYPERLINK("https://www.ncbi.nlm.nih.gov/protein/HBN9840037.1?report=genbank&log$=prottop&blast_rank=48&RID=74V7DE0R013","HBN9840037.1")
PA-I galactophilic lectin [Pseudomonas aeruginosa]	Pseudomonas aeruginosa	246	246	100%	1e-81	99.17	122	=HYPERLINK("https://www.ncbi.nlm.nih.gov/protein/WP_248766492.1?report=genbank&log$=prottop&blast_rank=49&RID=74V7DE0R013","WP_248766492.1")
PA-I galactophilic lectin [Pseudomonas aeruginosa]	Pseudomonas aeruginosa	246	246	100%	1e-81	99.17	122	=HYPERLINK("https://www.ncbi.nlm.nih.gov/protein/WP_124123354.1?report=genbank&log$=prottop&blast_rank=50&RID=74V7DE0R013","WP_124123354.1")
PA-I galactophilic lectin [Pseudomonas aeruginosa]	Pseudomonas aeruginosa	245	245	100%	1e-81	99.17	122	=HYPERLINK("https://www.ncbi.nlm.nih.gov/protein/WP_132766221.1?report=genbank&log$=prottop&blast_rank=51&RID=74V7DE0R013","WP_132766221.1")
PA-I galactophilic lectin [Pseudomonas aeruginosa]	Pseudomonas aeruginosa	245	245	100%	1e-81	99.17	122	=HYPERLINK("https://www.ncbi.nlm.nih.gov/protein/WP_124120627.1?report=genbank&log$=prottop&blast_rank=52&RID=74V7DE0R013","WP_124120627.1")
PA-I galactophilic lectin [Pseudomonas aeruginosa]	Pseudomonas aeruginosa	245	245	100%	1e-81	99.17	122	=HYPERLINK("https://www.ncbi.nlm.nih.gov/protein/MBG5078365.1?report=genbank&log$=prottop&blast_rank=53&RID=74V7DE0R013","MBG5078365.1")
TPA: lectin [Pseudomonas aeruginosa]	Pseudomonas aeruginosa	245	245	100%	1e-81	99.17	122	=HYPERLINK("https://www.ncbi.nlm.nih.gov/protein/HBP0089964.1?report=genbank&log$=prottop&blast_rank=54&RID=74V7DE0R013","HBP0089964.1")
TPA: PA-I galactophilic lectin [Pseudomonas aeruginosa]	Pseudomonas aeruginosa	245	245	100%	1e-81	99.17	122	=HYPERLINK("https://www.ncbi.nlm.nih.gov/protein/HCF1763515.1?report=genbank&log$=prottop&blast_rank=55&RID=74V7DE0R013","HCF1763515.1")
PA-I galactophilic lectin [Pseudomonas aeruginosa]	Pseudomonas aeruginosa	245	245	100%	1e-81	99.17	122	=HYPERLINK("https://www.ncbi.nlm.nih.gov/protein/WP_124130940.1?report=genbank&log$=prottop&blast_rank=56&RID=74V7DE0R013","WP_124130940.1")
PA-I galactophilic lectin [Pseudomonas aeruginosa]	Pseudomonas aeruginosa	245	245	100%	2e-81	99.17	122	=HYPERLINK("https://www.ncbi.nlm.nih.gov/protein/WP_121195576.1?report=genbank&log$=prottop&blast_rank=57&RID=74V7DE0R013","WP_121195576.1")
PA-I galactophilic lectin [Pseudomonas aeruginosa]	Pseudomonas aeruginosa	245	245	100%	2e-81	99.17	122	=HYPERLINK("https://www.ncbi.nlm.nih.gov/protein/WP_070743175.1?report=genbank&log$=prottop&blast_rank=58&RID=74V7DE0R013","WP_070743175.1")
TPA: PA-I galactophilic lectin [Pseudomonas aeruginosa]	Pseudomonas aeruginosa	245	245	100%	2e-81	97.52	122	=HYPERLINK("https://www.ncbi.nlm.nih.gov/protein/HEB0686804.1?report=genbank&log$=prottop&blast_rank=59&RID=74V7DE0R013","HEB0686804.1")
PA-I galactophilic lectin [Pseudomonas aeruginosa]	Pseudomonas aeruginosa	245	245	100%	2e-81	99.17	122	=HYPERLINK("https://www.ncbi.nlm.nih.gov/protein/WP_031671041.1?report=genbank&log$=prottop&blast_rank=60&RID=74V7DE0R013","WP_031671041.1")
PA-I galactophilic lectin [Pseudomonas aeruginosa]	Pseudomonas aeruginosa	245	245	100%	2e-81	99.17	122	=HYPERLINK("https://www.ncbi.nlm.nih.gov/protein/WP_134604808.1?report=genbank&log$=prottop&blast_rank=61&RID=74V7DE0R013","WP_134604808.1")
lectin [Pseudomonas aeruginosa]	Pseudomonas aeruginosa	245	245	100%	2e-81	99.17	126	=HYPERLINK("https://www.ncbi.nlm.nih.gov/protein/MCO2006554.1?report=genbank&log$=prottop&blast_rank=62&RID=74V7DE0R013","MCO2006554.1")
TPA: PA-I galactophilic lectin [Pseudomonas aeruginosa]	Pseudomonas aeruginosa	245	245	100%	2e-81	99.17	122	=HYPERLINK("https://www.ncbi.nlm.nih.gov/protein/HCG0899013.1?report=genbank&log$=prottop&blast_rank=63&RID=74V7DE0R013","HCG0899013.1")
PA-I galactophilic lectin [Pseudomonas aeruginosa]	Pseudomonas aeruginosa	245	245	100%	2e-81	99.17	122	=HYPERLINK("https://www.ncbi.nlm.nih.gov/protein/WP_124175915.1?report=genbank&log$=prottop&blast_rank=64&RID=74V7DE0R013","WP_124175915.1")
lectin [Pseudomonas aeruginosa]	Pseudomonas aeruginosa	245	245	100%	2e-81	99.17	122	=HYPERLINK("https://www.ncbi.nlm.nih.gov/protein/MCO3471079.1?report=genbank&log$=prottop&blast_rank=65&RID=74V7DE0R013","MCO3471079.1")
TPA: PA-I galactophilic lectin [Pseudomonas aeruginosa]	Pseudomonas aeruginosa	245	245	100%	2e-81	99.17	122	=HYPERLINK("https://www.ncbi.nlm.nih.gov/protein/HEJ4728747.1?report=genbank&log$=prottop&blast_rank=66&RID=74V7DE0R013","HEJ4728747.1")
TPA: PA-I galactophilic lectin [Pseudomonas aeruginosa]	Pseudomonas aeruginosa	245	245	100%	2e-81	98.35	122	=HYPERLINK("https://www.ncbi.nlm.nih.gov/protein/HCE5934666.1?report=genbank&log$=prottop&blast_rank=67&RID=74V7DE0R013","HCE5934666.1")
lectin [Pseudomonas aeruginosa]	Pseudomonas aeruginosa	245	245	100%	2e-81	98.35	122	=HYPERLINK("https://www.ncbi.nlm.nih.gov/protein/MCO4017752.1?report=genbank&log$=prottop&blast_rank=68&RID=74V7DE0R013","MCO4017752.1")
PA-I galactophilic lectin [Pseudomonas aeruginosa]	Pseudomonas aeruginosa	244	244	100%	2e-81	98.35	122	=HYPERLINK("https://www.ncbi.nlm.nih.gov/protein/WP_134308031.1?report=genbank&log$=prottop&blast_rank=69&RID=74V7DE0R013","WP_134308031.1")
PA-I galactophilic lectin [Pseudomonas aeruginosa]	Pseudomonas aeruginosa	244	244	100%	2e-81	98.35	122	=HYPERLINK("https://www.ncbi.nlm.nih.gov/protein/MBG7075183.1?report=genbank&log$=prottop&blast_rank=70&RID=74V7DE0R013","MBG7075183.1")
PA-I galactophilic lectin [Pseudomonas aeruginosa]	Pseudomonas aeruginosa	244	244	100%	2e-81	99.17	122	=HYPERLINK("https://www.ncbi.nlm.nih.gov/protein/WP_049296351.1?report=genbank&log$=prottop&blast_rank=71&RID=74V7DE0R013","WP_049296351.1")
TPA: PA-I galactophilic lectin [Pseudomonas aeruginosa]	Pseudomonas aeruginosa	244	244	100%	3e-81	99.17	122	=HYPERLINK("https://www.ncbi.nlm.nih.gov/protein/HEJ1101928.1?report=genbank&log$=prottop&blast_rank=72&RID=74V7DE0R013","HEJ1101928.1")
PA-I galactophilic lectin [Pseudomonas aeruginosa]	Pseudomonas aeruginosa	244	244	100%	3e-81	98.35	122	=HYPERLINK("https://www.ncbi.nlm.nih.gov/protein/WP_033996152.1?report=genbank&log$=prottop&blast_rank=73&RID=74V7DE0R013","WP_033996152.1")
TPA: PA-I galactophilic lectin [Pseudomonas aeruginosa]	Pseudomonas aeruginosa	244	244	99%	3e-81	99.17	122	=HYPERLINK("https://www.ncbi.nlm.nih.gov/protein/HBN9195495.1?report=genbank&log$=prottop&blast_rank=74&RID=74V7DE0R013","HBN9195495.1")
TPA: lectin [Pseudomonas aeruginosa]	Pseudomonas aeruginosa	244	244	99%	3e-81	99.17	122	=HYPERLINK("https://www.ncbi.nlm.nih.gov/protein/HBP5878532.1?report=genbank&log$=prottop&blast_rank=75&RID=74V7DE0R013","HBP5878532.1")
TPA: PA-I galactophilic lectin [Pseudomonas aeruginosa]	Pseudomonas aeruginosa	244	244	100%	3e-81	98.35	122	=HYPERLINK("https://www.ncbi.nlm.nih.gov/protein/HEQ3654070.1?report=genbank&log$=prottop&blast_rank=76&RID=74V7DE0R013","HEQ3654070.1")
lectin [Pseudomonas aeruginosa]	Pseudomonas aeruginosa	244	244	99%	3e-81	99.17	122	=HYPERLINK("https://www.ncbi.nlm.nih.gov/protein/MCO3076061.1?report=genbank&log$=prottop&blast_rank=77&RID=74V7DE0R013","MCO3076061.1")
galactophilic lectin LecA type-5 [Pseudomonas aeruginosa]	Pseudomonas aeruginosa	244	244	100%	3e-81	98.35	122	=HYPERLINK("https://www.ncbi.nlm.nih.gov/protein/ALG63031.1?report=genbank&log$=prottop&blast_rank=78&RID=74V7DE0R013","ALG63031.1")
lectin [Pseudomonas aeruginosa]	Pseudomonas aeruginosa	244	244	100%	3e-81	99.17	122	=HYPERLINK("https://www.ncbi.nlm.nih.gov/protein/MCO2280238.1?report=genbank&log$=prottop&blast_rank=79&RID=74V7DE0R013","MCO2280238.1")
PA-I galactophilic lectin [Pseudomonas aeruginosa]	Pseudomonas aeruginosa	244	244	100%	3e-81	99.17	122	=HYPERLINK("https://www.ncbi.nlm.nih.gov/protein/WP_129592490.1?report=genbank&log$=prottop&blast_rank=80&RID=74V7DE0R013","WP_129592490.1")
PA-I galactophilic lectin [Pseudomonas aeruginosa]	Pseudomonas aeruginosa	244	244	100%	3e-81	99.17	122	=HYPERLINK("https://www.ncbi.nlm.nih.gov/protein/WP_134305297.1?report=genbank&log$=prottop&blast_rank=81&RID=74V7DE0R013","WP_134305297.1")
PA-I galactophilic lectin [Pseudomonas aeruginosa]	Pseudomonas aeruginosa	244	244	100%	4e-81	98.35	122	=HYPERLINK("https://www.ncbi.nlm.nih.gov/protein/WP_132578389.1?report=genbank&log$=prottop&blast_rank=82&RID=74V7DE0R013","WP_132578389.1")
PA-I galactophilic lectin [Pseudomonas aeruginosa]	Pseudomonas aeruginosa	244	244	100%	4e-81	97.52	122	=HYPERLINK("https://www.ncbi.nlm.nih.gov/protein/WP_114232177.1?report=genbank&log$=prottop&blast_rank=83&RID=74V7DE0R013","WP_114232177.1")
PA-I galactophilic lectin [Pseudomonas aeruginosa]	Pseudomonas aeruginosa	244	244	100%	4e-81	97.52	122	=HYPERLINK("https://www.ncbi.nlm.nih.gov/protein/WP_134599854.1?report=genbank&log$=prottop&blast_rank=84&RID=74V7DE0R013","WP_134599854.1")
PA-I galactophilic lectin [Pseudomonas aeruginosa]	Pseudomonas aeruginosa	244	244	100%	4e-81	97.52	122	=HYPERLINK("https://www.ncbi.nlm.nih.gov/protein/WP_043548186.1?report=genbank&log$=prottop&blast_rank=85&RID=74V7DE0R013","WP_043548186.1")
PA-I galactophilic lectin [Pseudomonas aeruginosa]	Pseudomonas aeruginosa	244	244	100%	4e-81	99.17	122	=HYPERLINK("https://www.ncbi.nlm.nih.gov/protein/MBG3975816.1?report=genbank&log$=prottop&blast_rank=86&RID=74V7DE0R013","MBG3975816.1")
PA-I galactophilic lectin [Pseudomonas aeruginosa]	Pseudomonas aeruginosa	244	244	100%	4e-81	99.17	122	=HYPERLINK("https://www.ncbi.nlm.nih.gov/protein/WP_124204242.1?report=genbank&log$=prottop&blast_rank=87&RID=74V7DE0R013","WP_124204242.1")
PA-I galactophilic lectin [Pseudomonas aeruginosa]	Pseudomonas aeruginosa	244	244	100%	5e-81	97.52	122	=HYPERLINK("https://www.ncbi.nlm.nih.gov/protein/WP_272552310.1?report=genbank&log$=prottop&blast_rank=88&RID=74V7DE0R013","WP_272552310.1")
TPA: PA-I galactophilic lectin [Pseudomonas aeruginosa]	Pseudomonas aeruginosa	244	244	100%	5e-81	98.35	122	=HYPERLINK("https://www.ncbi.nlm.nih.gov/protein/HCE6230768.1?report=genbank&log$=prottop&blast_rank=89&RID=74V7DE0R013","HCE6230768.1")
PA-I galactophilic lectin [Pseudomonas aeruginosa]	Pseudomonas aeruginosa	244	244	98%	5e-81	100.00	120	=HYPERLINK("https://www.ncbi.nlm.nih.gov/protein/WP_126394712.1?report=genbank&log$=prottop&blast_rank=90&RID=74V7DE0R013","WP_126394712.1")
PA-I galactophilic lectin [Pseudomonas aeruginosa]	Pseudomonas aeruginosa	244	244	100%	5e-81	97.52	122	=HYPERLINK("https://www.ncbi.nlm.nih.gov/protein/WP_024917218.1?report=genbank&log$=prottop&blast_rank=91&RID=74V7DE0R013","WP_024917218.1")
Chain B, PA-I GALACTOPHILIC LECTIN [Pseudomonas aeruginosa PAO1]	Pseudomonas aeruginosa PAO1	244	244	100%	5e-81	99.17	121	=HYPERLINK("https://www.ncbi.nlm.nih.gov/protein/4CP9_B?report=genbank&log$=prottop&blast_rank=92&RID=74V7DE0R013","4CP9_B")
PA-I galactophilic lectin [Pseudomonas aeruginosa]	Pseudomonas aeruginosa	244	244	100%	5e-81	99.17	122	=HYPERLINK("https://www.ncbi.nlm.nih.gov/protein/WP_124097644.1?report=genbank&log$=prottop&blast_rank=93&RID=74V7DE0R013","WP_124097644.1")
TPA: PA-I galactophilic lectin [Pseudomonas aeruginosa]	Pseudomonas aeruginosa	244	244	100%	5e-81	98.35	122	=HYPERLINK("https://www.ncbi.nlm.nih.gov/protein/HBO4844324.1?report=genbank&log$=prottop&blast_rank=94&RID=74V7DE0R013","HBO4844324.1")
PA-I galactophilic lectin [Pseudomonas aeruginosa]	Pseudomonas aeruginosa	244	244	100%	5e-81	98.35	122	=HYPERLINK("https://www.ncbi.nlm.nih.gov/protein/WP_061200390.1?report=genbank&log$=prottop&blast_rank=95&RID=74V7DE0R013","WP_061200390.1")
PA-I galactophilic lectin [Pseudomonas aeruginosa]	Pseudomonas aeruginosa	244	244	100%	6e-81	96.69	122	=HYPERLINK("https://www.ncbi.nlm.nih.gov/protein/WP_121289395.1?report=genbank&log$=prottop&blast_rank=96&RID=74V7DE0R013","WP_121289395.1")
lectin [Pseudomonas aeruginosa]	Pseudomonas aeruginosa	243	243	100%	6e-81	97.52	122	=HYPERLINK("https://www.ncbi.nlm.nih.gov/protein/MCO1668428.1?report=genbank&log$=prottop&blast_rank=97&RID=74V7DE0R013","MCO1668428.1")
TPA: PA-I galactophilic lectin [Pseudomonas aeruginosa]	Pseudomonas aeruginosa	243	243	100%	7e-81	97.52	122	=HYPERLINK("https://www.ncbi.nlm.nih.gov/protein/HCT2656578.1?report=genbank&log$=prottop&blast_rank=98&RID=74V7DE0R013","HCT2656578.1")
PA-I galactophilic lectin [Pseudomonas aeruginosa]	Pseudomonas aeruginosa	243	243	100%	8e-81	98.35	122	=HYPERLINK("https://www.ncbi.nlm.nih.gov/protein/WP_136334106.1?report=genbank&log$=prottop&blast_rank=99&RID=74V7DE0R013","WP_136334106.1")
PA-I galactophilic lectin [Pseudomonas aeruginosa]	Pseudomonas aeruginosa	243	243	100%	1e-80	98.35	122	=HYPERLINK("https://www.ncbi.nlm.nih.gov/protein/WCV16063.1?report=genbank&log$=prottop&blast_rank=100&RID=74V7DE0R013","WCV16063.1")
