## Supplementary material for "Identification of Human Gut Microbiome–Derived Peptides Targeting Biofilm-Specific Lectin Proteins of *Pseudomonas aeruginosa*": description.csv

Description	Scientific Name	Max Score	Total Score	Query Cover	E value	Per. ident	Acc. Len	Accession
fucose-binding lectin LecB [Pseudomonas]	Pseudomonas	221	221	100%	4e-72	100.00	115	=HYPERLINK("https://www.ncbi.nlm.nih.gov/protein/WP_003098728.1?report=genbank&log$=prottop&blast_rank=1&RID=74WUMF4X016","WP_003098728.1")
fucose-binding lectin LecB [Pseudomonas aeruginosa]	Pseudomonas aeruginosa	221	221	100%	5e-72	99.12	115	=HYPERLINK("https://www.ncbi.nlm.nih.gov/protein/WP_034007766.1?report=genbank&log$=prottop&blast_rank=2&RID=74WUMF4X016","WP_034007766.1")
fucose-binding lectin LecB [Pseudomonas aeruginosa]	Pseudomonas aeruginosa	221	221	100%	5e-72	99.12	115	=HYPERLINK("https://www.ncbi.nlm.nih.gov/protein/ELD6208519.1?report=genbank&log$=prottop&blast_rank=3&RID=74WUMF4X016","ELD6208519.1")
fucose-binding lectin LecB [Pseudomonas aeruginosa]	Pseudomonas aeruginosa	221	221	100%	5e-72	99.12	115	=HYPERLINK("https://www.ncbi.nlm.nih.gov/protein/WP_125033447.1?report=genbank&log$=prottop&blast_rank=4&RID=74WUMF4X016","WP_125033447.1")
fucose-binding lectin LecB [Pseudomonas aeruginosa]	Pseudomonas aeruginosa	221	221	100%	5e-72	99.12	115	=HYPERLINK("https://www.ncbi.nlm.nih.gov/protein/WP_121394191.1?report=genbank&log$=prottop&blast_rank=5&RID=74WUMF4X016","WP_121394191.1")
Chain A, LecB (PA-LII) in complex with mannose [Pseudomonas aeruginosa]	Pseudomonas aeruginosa	221	221	100%	5e-72	100.00	114	=HYPERLINK("https://www.ncbi.nlm.nih.gov/protein/1OUR_A?report=genbank&log$=prottop&blast_rank=6&RID=74WUMF4X016","1OUR_A")
PA3361 [synthetic construct]	synthetic construct	221	221	100%	5e-72	100.00	116	=HYPERLINK("https://www.ncbi.nlm.nih.gov/protein/AAT49425.1?report=genbank&log$=prottop&blast_rank=7&RID=74WUMF4X016","AAT49425.1")
fucose-binding lectin LecB [Pseudomonas aeruginosa]	Pseudomonas aeruginosa	220	220	100%	8e-72	99.12	115	=HYPERLINK("https://www.ncbi.nlm.nih.gov/protein/MCS7689435.1?report=genbank&log$=prottop&blast_rank=8&RID=74WUMF4X016","MCS7689435.1")
Chain A, FUCOSE-BINDING LECTIN PA-IIL [Pseudomonas aeruginosa]	Pseudomonas aeruginosa	220	220	100%	1e-71	99.12	115	=HYPERLINK("https://www.ncbi.nlm.nih.gov/protein/2JDM_A?report=genbank&log$=prottop&blast_rank=9&RID=74WUMF4X016","2JDM_A")
Chain A, FUCOSE-BINDING LECTIN PA-IIL [Pseudomonas aeruginosa]	Pseudomonas aeruginosa	220	220	100%	1e-71	99.12	115	=HYPERLINK("https://www.ncbi.nlm.nih.gov/protein/2JDP_A?report=genbank&log$=prottop&blast_rank=10&RID=74WUMF4X016","2JDP_A")
fucose-binding lectin LecB [Pseudomonas aeruginosa]	Pseudomonas aeruginosa	219	219	100%	1e-71	99.12	115	=HYPERLINK("https://www.ncbi.nlm.nih.gov/protein/MBI7155844.1?report=genbank&log$=prottop&blast_rank=11&RID=74WUMF4X016","MBI7155844.1")
fucose-binding lectin [Pseudomonas aeruginosa]	Pseudomonas aeruginosa	219	219	100%	1e-71	99.12	115	=HYPERLINK("https://www.ncbi.nlm.nih.gov/protein/MCO2460331.1?report=genbank&log$=prottop&blast_rank=12&RID=74WUMF4X016","MCO2460331.1")
fucose-binding lectin LecB [Pseudomonas aeruginosa]	Pseudomonas aeruginosa	219	219	100%	1e-71	99.12	115	=HYPERLINK("https://www.ncbi.nlm.nih.gov/protein/WP_134313559.1?report=genbank&log$=prottop&blast_rank=13&RID=74WUMF4X016","WP_134313559.1")
fucose-binding lectin LecB [Pseudomonas aeruginosa]	Pseudomonas aeruginosa	219	219	100%	1e-71	99.12	115	=HYPERLINK("https://www.ncbi.nlm.nih.gov/protein/WP_266267116.1?report=genbank&log$=prottop&blast_rank=14&RID=74WUMF4X016","WP_266267116.1")
fucose-binding lectin LecB [Pseudomonas aeruginosa]	Pseudomonas aeruginosa	219	219	100%	1e-71	99.12	115	=HYPERLINK("https://www.ncbi.nlm.nih.gov/protein/WP_058875775.1?report=genbank&log$=prottop&blast_rank=15&RID=74WUMF4X016","WP_058875775.1")
fucose-binding lectin [Pseudomonas aeruginosa]	Pseudomonas aeruginosa	219	219	100%	1e-71	99.12	115	=HYPERLINK("https://www.ncbi.nlm.nih.gov/protein/MCO2280122.1?report=genbank&log$=prottop&blast_rank=16&RID=74WUMF4X016","MCO2280122.1")
TPA: fucose-binding lectin LecB [Pseudomonas aeruginosa]	Pseudomonas aeruginosa	219	219	100%	1e-71	99.12	115	=HYPERLINK("https://www.ncbi.nlm.nih.gov/protein/HBO0129951.1?report=genbank&log$=prottop&blast_rank=17&RID=74WUMF4X016","HBO0129951.1")
fucose-binding lectin LecB [Pseudomonas aeruginosa]	Pseudomonas aeruginosa	219	219	100%	1e-71	99.12	115	=HYPERLINK("https://www.ncbi.nlm.nih.gov/protein/WP_134315676.1?report=genbank&log$=prottop&blast_rank=18&RID=74WUMF4X016","WP_134315676.1")
fucose-binding lectin [Pseudomonas aeruginosa]	Pseudomonas aeruginosa	219	219	100%	1e-71	99.12	115	=HYPERLINK("https://www.ncbi.nlm.nih.gov/protein/MCO2317697.1?report=genbank&log$=prottop&blast_rank=19&RID=74WUMF4X016","MCO2317697.1")
fucose-binding lectin LecB [Pseudomonas aeruginosa]	Pseudomonas aeruginosa	219	219	100%	1e-71	99.12	115	=HYPERLINK("https://www.ncbi.nlm.nih.gov/protein/MDF5947246.1?report=genbank&log$=prottop&blast_rank=20&RID=74WUMF4X016","MDF5947246.1")
fucose-binding lectin LecB [Pseudomonas aeruginosa]	Pseudomonas aeruginosa	219	219	100%	2e-71	99.12	115	=HYPERLINK("https://www.ncbi.nlm.nih.gov/protein/EKU1303041.1?report=genbank&log$=prottop&blast_rank=21&RID=74WUMF4X016","EKU1303041.1")
TPA: fucose-binding lectin [Pseudomonas aeruginosa]	Pseudomonas aeruginosa	219	219	100%	2e-71	99.12	115	=HYPERLINK("https://www.ncbi.nlm.nih.gov/protein/HBO9842165.1?report=genbank&log$=prottop&blast_rank=22&RID=74WUMF4X016","HBO9842165.1")
fucose-binding lectin LecB [Pseudomonas aeruginosa]	Pseudomonas aeruginosa	219	219	100%	2e-71	99.12	115	=HYPERLINK("https://www.ncbi.nlm.nih.gov/protein/WP_128682101.1?report=genbank&log$=prottop&blast_rank=23&RID=74WUMF4X016","WP_128682101.1")
fucose-binding lectin LecB [Pseudomonas aeruginosa]	Pseudomonas aeruginosa	219	219	100%	2e-71	99.12	115	=HYPERLINK("https://www.ncbi.nlm.nih.gov/protein/WCY11014.1?report=genbank&log$=prottop&blast_rank=24&RID=74WUMF4X016","WCY11014.1")
fucose-binding lectin LecB [Pseudomonas aeruginosa]	Pseudomonas aeruginosa	219	219	100%	2e-71	99.12	115	=HYPERLINK("https://www.ncbi.nlm.nih.gov/protein/MEB4929004.1?report=genbank&log$=prottop&blast_rank=25&RID=74WUMF4X016","MEB4929004.1")
fucose-binding lectin LecB [Pseudomonas aeruginosa]	Pseudomonas aeruginosa	219	219	100%	2e-71	99.12	115	=HYPERLINK("https://www.ncbi.nlm.nih.gov/protein/EMD0889516.1?report=genbank&log$=prottop&blast_rank=26&RID=74WUMF4X016","EMD0889516.1")
fucose-binding lectin [Pseudomonas aeruginosa]	Pseudomonas aeruginosa	219	219	100%	2e-71	99.12	115	=HYPERLINK("https://www.ncbi.nlm.nih.gov/protein/QIB88512.1?report=genbank&log$=prottop&blast_rank=27&RID=74WUMF4X016","QIB88512.1")
fucose-binding lectin LecB [Pseudomonas aeruginosa]	Pseudomonas aeruginosa	219	219	100%	2e-71	99.12	115	=HYPERLINK("https://www.ncbi.nlm.nih.gov/protein/WP_116818798.1?report=genbank&log$=prottop&blast_rank=28&RID=74WUMF4X016","WP_116818798.1")
TPA: fucose-binding lectin [Pseudomonas aeruginosa]	Pseudomonas aeruginosa	219	219	99%	2e-71	100.00	115	=HYPERLINK("https://www.ncbi.nlm.nih.gov/protein/HBO9591730.1?report=genbank&log$=prottop&blast_rank=29&RID=74WUMF4X016","HBO9591730.1")
fucose-binding lectin LecB [Pseudomonas aeruginosa]	Pseudomonas aeruginosa	219	219	100%	2e-71	99.12	115	=HYPERLINK("https://www.ncbi.nlm.nih.gov/protein/MBH9411411.1?report=genbank&log$=prottop&blast_rank=30&RID=74WUMF4X016","MBH9411411.1")
fucose-binding lectin LecB [Pseudomonas aeruginosa]	Pseudomonas aeruginosa	219	219	100%	2e-71	99.12	115	=HYPERLINK("https://www.ncbi.nlm.nih.gov/protein/WP_171434531.1?report=genbank&log$=prottop&blast_rank=31&RID=74WUMF4X016","WP_171434531.1")
fucose-binding lectin LecB [Pseudomonas aeruginosa]	Pseudomonas aeruginosa	219	219	100%	2e-71	99.12	115	=HYPERLINK("https://www.ncbi.nlm.nih.gov/protein/WP_057389217.1?report=genbank&log$=prottop&blast_rank=32&RID=74WUMF4X016","WP_057389217.1")
fucose-binding lectin LecB [Pseudomonas aeruginosa]	Pseudomonas aeruginosa	219	219	100%	2e-71	99.12	115	=HYPERLINK("https://www.ncbi.nlm.nih.gov/protein/WP_108110447.1?report=genbank&log$=prottop&blast_rank=33&RID=74WUMF4X016","WP_108110447.1")
fucose-binding lectin LecB [Pseudomonas aeruginosa]	Pseudomonas aeruginosa	219	219	100%	2e-71	99.12	115	=HYPERLINK("https://www.ncbi.nlm.nih.gov/protein/WP_124187222.1?report=genbank&log$=prottop&blast_rank=34&RID=74WUMF4X016","WP_124187222.1")
fucose-binding lectin LecB [Pseudomonas aeruginosa]	Pseudomonas aeruginosa	219	219	100%	2e-71	99.12	115	=HYPERLINK("https://www.ncbi.nlm.nih.gov/protein/WP_095396803.1?report=genbank&log$=prottop&blast_rank=35&RID=74WUMF4X016","WP_095396803.1")
TPA: fucose-binding lectin LecB [Pseudomonas aeruginosa 449A]	Pseudomonas aeruginosa 449A	219	219	100%	3e-71	99.12	115	=HYPERLINK("https://www.ncbi.nlm.nih.gov/protein/HCL2770925.1?report=genbank&log$=prottop&blast_rank=36&RID=74WUMF4X016","HCL2770925.1")
fucose-binding lectin LecB [Pseudomonas aeruginosa]	Pseudomonas aeruginosa	219	219	100%	3e-71	99.12	115	=HYPERLINK("https://www.ncbi.nlm.nih.gov/protein/WP_134280594.1?report=genbank&log$=prottop&blast_rank=37&RID=74WUMF4X016","WP_134280594.1")
fucose-binding lectin LecB [Pseudomonas aeruginosa]	Pseudomonas aeruginosa	219	219	100%	3e-71	99.12	115	=HYPERLINK("https://www.ncbi.nlm.nih.gov/protein/WP_058170462.1?report=genbank&log$=prottop&blast_rank=38&RID=74WUMF4X016","WP_058170462.1")
TPA: fucose-binding lectin [Pseudomonas aeruginosa]	Pseudomonas aeruginosa	219	219	100%	3e-71	99.12	115	=HYPERLINK("https://www.ncbi.nlm.nih.gov/protein/HBO9479994.1?report=genbank&log$=prottop&blast_rank=39&RID=74WUMF4X016","HBO9479994.1")
fucose-binding lectin LecB [Pseudomonas aeruginosa]	Pseudomonas aeruginosa	219	219	100%	3e-71	99.12	115	=HYPERLINK("https://www.ncbi.nlm.nih.gov/protein/WP_003124313.1?report=genbank&log$=prottop&blast_rank=40&RID=74WUMF4X016","WP_003124313.1")
fucose-binding lectin LecB [Pseudomonas aeruginosa]	Pseudomonas aeruginosa	218	218	100%	3e-71	99.12	115	=HYPERLINK("https://www.ncbi.nlm.nih.gov/protein/ELT8142150.1?report=genbank&log$=prottop&blast_rank=41&RID=74WUMF4X016","ELT8142150.1")
TPA: fucose-binding lectin LecB [Pseudomonas aeruginosa]	Pseudomonas aeruginosa	218	218	100%	3e-71	99.12	115	=HYPERLINK("https://www.ncbi.nlm.nih.gov/protein/HCF3892119.1?report=genbank&log$=prottop&blast_rank=42&RID=74WUMF4X016","HCF3892119.1")
fucose-binding lectin II [Pseudomonas aeruginosa]	Pseudomonas aeruginosa	218	218	100%	3e-71	99.12	115	=HYPERLINK("https://www.ncbi.nlm.nih.gov/protein/MBG6495646.1?report=genbank&log$=prottop&blast_rank=43&RID=74WUMF4X016","MBG6495646.1")
Chain A, FUCOSE-BINDING LECTIN PA-IIL [Pseudomonas aeruginosa]	Pseudomonas aeruginosa	218	218	100%	4e-71	99.12	115	=HYPERLINK("https://www.ncbi.nlm.nih.gov/protein/2JDU_A?report=genbank&log$=prottop&blast_rank=44&RID=74WUMF4X016","2JDU_A")
fucose-binding lectin LecB [Pseudomonas aeruginosa]	Pseudomonas aeruginosa	218	218	100%	4e-71	98.25	115	=HYPERLINK("https://www.ncbi.nlm.nih.gov/protein/WP_134620754.1?report=genbank&log$=prottop&blast_rank=45&RID=74WUMF4X016","WP_134620754.1")
fucose-binding lectin LecB [Pseudomonas aeruginosa]	Pseudomonas aeruginosa	218	218	100%	4e-71	99.12	115	=HYPERLINK("https://www.ncbi.nlm.nih.gov/protein/MBH9324174.1?report=genbank&log$=prottop&blast_rank=46&RID=74WUMF4X016","MBH9324174.1")
fucose-binding lectin II [Pseudomonas aeruginosa]	Pseudomonas aeruginosa	218	218	100%	4e-71	99.12	115	=HYPERLINK("https://www.ncbi.nlm.nih.gov/protein/MBG4597942.1?report=genbank&log$=prottop&blast_rank=47&RID=74WUMF4X016","MBG4597942.1")
fucose-binding lectin LecB [Pseudomonas aeruginosa]	Pseudomonas aeruginosa	218	218	100%	4e-71	99.12	115	=HYPERLINK("https://www.ncbi.nlm.nih.gov/protein/WP_134287456.1?report=genbank&log$=prottop&blast_rank=48&RID=74WUMF4X016","WP_134287456.1")
TPA: fucose-binding lectin LecB [Pseudomonas aeruginosa]	Pseudomonas aeruginosa	218	218	100%	4e-71	99.12	115	=HYPERLINK("https://www.ncbi.nlm.nih.gov/protein/HEP8233688.1?report=genbank&log$=prottop&blast_rank=49&RID=74WUMF4X016","HEP8233688.1")
fucophilic lectin LecB type-2 [Pseudomonas aeruginosa]	Pseudomonas aeruginosa	218	218	100%	4e-71	99.12	115	=HYPERLINK("https://www.ncbi.nlm.nih.gov/protein/ALG63032.1?report=genbank&log$=prottop&blast_rank=50&RID=74WUMF4X016","ALG63032.1")
TPA: fucose-binding lectin [Pseudomonas aeruginosa]	Pseudomonas aeruginosa	218	218	100%	4e-71	99.12	115	=HYPERLINK("https://www.ncbi.nlm.nih.gov/protein/HBP4921768.1?report=genbank&log$=prottop&blast_rank=51&RID=74WUMF4X016","HBP4921768.1")
fucose-binding lectin LecB [Pseudomonas aeruginosa]	Pseudomonas aeruginosa	218	218	100%	4e-71	99.12	115	=HYPERLINK("https://www.ncbi.nlm.nih.gov/protein/WP_034053262.1?report=genbank&log$=prottop&blast_rank=52&RID=74WUMF4X016","WP_034053262.1")
fucose-binding lectin LecB [Pseudomonas aeruginosa]	Pseudomonas aeruginosa	218	218	100%	7e-71	99.12	115	=HYPERLINK("https://www.ncbi.nlm.nih.gov/protein/MEB4848340.1?report=genbank&log$=prottop&blast_rank=53&RID=74WUMF4X016","MEB4848340.1")
fucose-binding lectin LecB [Pseudomonas aeruginosa]	Pseudomonas aeruginosa	218	218	100%	7e-71	99.12	115	=HYPERLINK("https://www.ncbi.nlm.nih.gov/protein/WP_061198022.1?report=genbank&log$=prottop&blast_rank=54&RID=74WUMF4X016","WP_061198022.1")
fucose-binding lectin LecB [Pseudomonas aeruginosa]	Pseudomonas aeruginosa	218	218	98%	7e-71	100.00	114	=HYPERLINK("https://www.ncbi.nlm.nih.gov/protein/WP_150035470.1?report=genbank&log$=prottop&blast_rank=55&RID=74WUMF4X016","WP_150035470.1")
fucose-binding lectin LecB [Pseudomonas aeruginosa]	Pseudomonas aeruginosa	218	218	100%	8e-71	98.25	115	=HYPERLINK("https://www.ncbi.nlm.nih.gov/protein/WP_058132286.1?report=genbank&log$=prottop&blast_rank=56&RID=74WUMF4X016","WP_058132286.1")
fucose-binding lectin LecB [Pseudomonas aeruginosa]	Pseudomonas aeruginosa	216	216	100%	4e-70	98.28	117	=HYPERLINK("https://www.ncbi.nlm.nih.gov/protein/WP_349767796.1?report=genbank&log$=prottop&blast_rank=57&RID=74WUMF4X016","WP_349767796.1")
TPA: fucose-binding lectin LecB [Pseudomonas aeruginosa]	Pseudomonas aeruginosa	214	214	100%	2e-69	97.37	115	=HYPERLINK("https://www.ncbi.nlm.nih.gov/protein/HEJ5340164.1?report=genbank&log$=prottop&blast_rank=58&RID=74WUMF4X016","HEJ5340164.1")
fucose-binding lectin LecB [Pseudomonas aeruginosa]	Pseudomonas aeruginosa	214	214	100%	2e-69	96.49	115	=HYPERLINK("https://www.ncbi.nlm.nih.gov/protein/WP_124125416.1?report=genbank&log$=prottop&blast_rank=59&RID=74WUMF4X016","WP_124125416.1")
PAV3 protein [synthetic construct]	synthetic construct	224	224	100%	4e-69	100.00	432	=HYPERLINK("https://www.ncbi.nlm.nih.gov/protein/WVR21191.1?report=genbank&log$=prottop&blast_rank=60&RID=74WUMF4X016","WVR21191.1")
hypothetical protein CSC26_5270 [Pseudomonas aeruginosa]	Pseudomonas aeruginosa	212	212	96%	9e-69	99.09	110	=HYPERLINK("https://www.ncbi.nlm.nih.gov/protein/AWE97820.1?report=genbank&log$=prottop&blast_rank=61&RID=74WUMF4X016","AWE97820.1")
fucose-binding lectin LecB [Pseudomonas aeruginosa]	Pseudomonas aeruginosa	207	207	93%	7e-67	100.00	107	=HYPERLINK("https://www.ncbi.nlm.nih.gov/protein/WP_049233417.1?report=genbank&log$=prottop&blast_rank=62&RID=74WUMF4X016","WP_049233417.1")
fucose-binding lectin LecB [Pseudomonas aeruginosa]	Pseudomonas aeruginosa	207	207	100%	2e-66	92.98	115	=HYPERLINK("https://www.ncbi.nlm.nih.gov/protein/WP_121327399.1?report=genbank&log$=prottop&blast_rank=63&RID=74WUMF4X016","WP_121327399.1")
fucose-binding lectin LecB [Pseudomonas aeruginosa group]	Pseudomonas aeruginosa group	203	203	100%	3e-65	91.23	115	=HYPERLINK("https://www.ncbi.nlm.nih.gov/protein/WP_034081967.1?report=genbank&log$=prottop&blast_rank=64&RID=74WUMF4X016","WP_034081967.1")
fucose-binding lectin LecB [Pseudomonas aeruginosa group]	Pseudomonas aeruginosa group	201	201	100%	2e-64	90.35	115	=HYPERLINK("https://www.ncbi.nlm.nih.gov/protein/WP_058145632.1?report=genbank&log$=prottop&blast_rank=65&RID=74WUMF4X016","WP_058145632.1")
fucose-binding lectin LecB [Pseudomonas aeruginosa]	Pseudomonas aeruginosa	201	201	100%	3e-64	89.47	115	=HYPERLINK("https://www.ncbi.nlm.nih.gov/protein/WP_262961418.1?report=genbank&log$=prottop&blast_rank=66&RID=74WUMF4X016","WP_262961418.1")
fucose-binding lectin LecB [Pseudomonas aeruginosa]	Pseudomonas aeruginosa	201	201	91%	3e-64	100.00	105	=HYPERLINK("https://www.ncbi.nlm.nih.gov/protein/MBN0459397.1?report=genbank&log$=prottop&blast_rank=67&RID=74WUMF4X016","MBN0459397.1")
fucose-binding lectin LecB [Pseudomonas aeruginosa group]	Pseudomonas aeruginosa group	201	201	100%	3e-64	90.35	115	=HYPERLINK("https://www.ncbi.nlm.nih.gov/protein/WP_053816901.1?report=genbank&log$=prottop&blast_rank=68&RID=74WUMF4X016","WP_053816901.1")
fucose-binding lectin LecB [Pseudomonas aeruginosa group]	Pseudomonas aeruginosa group	201	201	100%	4e-64	90.35	115	=HYPERLINK("https://www.ncbi.nlm.nih.gov/protein/WP_012074888.1?report=genbank&log$=prottop&blast_rank=69&RID=74WUMF4X016","WP_012074888.1")
Chain A, LECB LECTIN [Pseudomonas aeruginosa PA7]	Pseudomonas aeruginosa PA7	201	201	100%	4e-64	90.35	114	=HYPERLINK("https://www.ncbi.nlm.nih.gov/protein/4UT5_A?report=genbank&log$=prottop&blast_rank=70&RID=74WUMF4X016","4UT5_A")
fucose-binding lectin LecB [Pseudomonas aeruginosa group]	Pseudomonas aeruginosa group	200	200	100%	8e-64	89.47	115	=HYPERLINK("https://www.ncbi.nlm.nih.gov/protein/WP_256157389.1?report=genbank&log$=prottop&blast_rank=71&RID=74WUMF4X016","WP_256157389.1")
fucose-binding lectin LecB [Pseudomonas aeruginosa]	Pseudomonas aeruginosa	199	199	90%	9e-64	100.00	103	=HYPERLINK("https://www.ncbi.nlm.nih.gov/protein/MBN0795960.1?report=genbank&log$=prottop&blast_rank=72&RID=74WUMF4X016","MBN0795960.1")
fucose-binding lectin LecB [Pseudomonas aeruginosa group]	Pseudomonas aeruginosa group	199	199	100%	1e-63	89.47	115	=HYPERLINK("https://www.ncbi.nlm.nih.gov/protein/WP_043098660.1?report=genbank&log$=prottop&blast_rank=73&RID=74WUMF4X016","WP_043098660.1")
fucose-binding lectin LecB [Pseudomonas aeruginosa]	Pseudomonas aeruginosa	199	199	100%	1e-63	88.60	115	=HYPERLINK("https://www.ncbi.nlm.nih.gov/protein/WP_126532412.1?report=genbank&log$=prottop&blast_rank=74&RID=74WUMF4X016","WP_126532412.1")
fucose-binding lectin LecB [Pseudomonas aeruginosa]	Pseudomonas aeruginosa	199	199	100%	1e-63	88.60	115	=HYPERLINK("https://www.ncbi.nlm.nih.gov/protein/WP_126550886.1?report=genbank&log$=prottop&blast_rank=75&RID=74WUMF4X016","WP_126550886.1")
fucose-binding lectin II [Pseudomonas aeruginosa]	Pseudomonas aeruginosa	197	197	100%	1e-62	87.72	115	=HYPERLINK("https://www.ncbi.nlm.nih.gov/protein/WP_023099352.1?report=genbank&log$=prottop&blast_rank=76&RID=74WUMF4X016","WP_023099352.1")
TPA: fucose-binding lectin [Pseudomonas aeruginosa]	Pseudomonas aeruginosa	196	196	100%	2e-62	87.72	115	=HYPERLINK("https://www.ncbi.nlm.nih.gov/protein/HCF5224397.1?report=genbank&log$=prottop&blast_rank=77&RID=74WUMF4X016","HCF5224397.1")
fucose-binding lectin II [Pseudomonas]	Pseudomonas	196	196	100%	3e-62	86.84	115	=HYPERLINK("https://www.ncbi.nlm.nih.gov/protein/WP_023091501.1?report=genbank&log$=prottop&blast_rank=78&RID=74WUMF4X016","WP_023091501.1")
fucose-binding lectin II [Pseudomonas aeruginosa]	Pseudomonas aeruginosa	195	195	88%	5e-62	100.00	113	=HYPERLINK("https://www.ncbi.nlm.nih.gov/protein/WP_337153894.1?report=genbank&log$=prottop&blast_rank=79&RID=74WUMF4X016","WP_337153894.1")
fucose-binding lectin II [Pseudomonas aeruginosa]	Pseudomonas aeruginosa	195	195	100%	5e-62	86.84	115	=HYPERLINK("https://www.ncbi.nlm.nih.gov/protein/WP_019486567.1?report=genbank&log$=prottop&blast_rank=80&RID=74WUMF4X016","WP_019486567.1")
fucose-binding lectin II [Pseudomonas aeruginosa]	Pseudomonas aeruginosa	195	195	100%	5e-62	86.84	115	=HYPERLINK("https://www.ncbi.nlm.nih.gov/protein/WP_043511047.1?report=genbank&log$=prottop&blast_rank=81&RID=74WUMF4X016","WP_043511047.1")
fucose-binding lectin [Pseudomonas aeruginosa]	Pseudomonas aeruginosa	195	195	100%	7e-62	86.84	115	=HYPERLINK("https://www.ncbi.nlm.nih.gov/protein/ELQ9072900.1?report=genbank&log$=prottop&blast_rank=82&RID=74WUMF4X016","ELQ9072900.1")
fucose-binding lectin II [Pseudomonas]	Pseudomonas	194	194	100%	9e-62	86.84	115	=HYPERLINK("https://www.ncbi.nlm.nih.gov/protein/WP_003138256.1?report=genbank&log$=prottop&blast_rank=83&RID=74WUMF4X016","WP_003138256.1")
Chain A, FUCOSE-BINDING LECTIN PA-IIL [Pseudomonas aeruginosa UCBPP-PA14]	Pseudomonas aeruginosa UCBPP-PA14	194	194	100%	1e-61	86.84	114	=HYPERLINK("https://www.ncbi.nlm.nih.gov/protein/5A6Q_A?report=genbank&log$=prottop&blast_rank=84&RID=74WUMF4X016","5A6Q_A")
fucose-binding lectin [Pseudomonas aeruginosa]	Pseudomonas aeruginosa	194	194	100%	2e-61	86.84	115	=HYPERLINK("https://www.ncbi.nlm.nih.gov/protein/ELY3882228.1?report=genbank&log$=prottop&blast_rank=85&RID=74WUMF4X016","ELY3882228.1")
fucose-binding lectin [Pseudomonas aeruginosa]	Pseudomonas aeruginosa	193	193	100%	4e-61	85.96	115	=HYPERLINK("https://www.ncbi.nlm.nih.gov/protein/MBG4941297.1?report=genbank&log$=prottop&blast_rank=86&RID=74WUMF4X016","MBG4941297.1")
fucose-binding lectin II [Pseudomonas]	Pseudomonas	193	193	100%	4e-61	85.96	115	=HYPERLINK("https://www.ncbi.nlm.nih.gov/protein/WP_003091745.1?report=genbank&log$=prottop&blast_rank=87&RID=74WUMF4X016","WP_003091745.1")
hypothetical protein CSC28_1712 [Pseudomonas paraeruginosa]	Pseudomonas paraeruginosa	192	192	96%	6e-61	89.09	110	=HYPERLINK("https://www.ncbi.nlm.nih.gov/protein/AWE92879.1?report=genbank&log$=prottop&blast_rank=88&RID=74WUMF4X016","AWE92879.1")
fucose-binding lectin [Pseudomonas aeruginosa]	Pseudomonas aeruginosa	192	192	100%	9e-61	85.96	115	=HYPERLINK("https://www.ncbi.nlm.nih.gov/protein/MBH9354869.1?report=genbank&log$=prottop&blast_rank=89&RID=74WUMF4X016","MBH9354869.1")
fucose-binding lectin II [Pseudomonas aeruginosa]	Pseudomonas aeruginosa	192	192	100%	1e-60	85.96	115	=HYPERLINK("https://www.ncbi.nlm.nih.gov/protein/WP_058180476.1?report=genbank&log$=prottop&blast_rank=90&RID=74WUMF4X016","WP_058180476.1")
fucose-binding lectin II [Pseudomonas aeruginosa]	Pseudomonas aeruginosa	191	191	100%	2e-60	85.96	115	=HYPERLINK("https://www.ncbi.nlm.nih.gov/protein/MDF5997113.1?report=genbank&log$=prottop&blast_rank=91&RID=74WUMF4X016","MDF5997113.1")
fucose-binding lectin [Pseudomonas aeruginosa]	Pseudomonas aeruginosa	191	191	100%	2e-60	85.09	115	=HYPERLINK("https://www.ncbi.nlm.nih.gov/protein/MBG6672607.1?report=genbank&log$=prottop&blast_rank=92&RID=74WUMF4X016","MBG6672607.1")
fucose-binding lectin [Pseudomonas aeruginosa]	Pseudomonas aeruginosa	190	190	100%	4e-60	85.09	115	=HYPERLINK("https://www.ncbi.nlm.nih.gov/protein/MBG6540702.1?report=genbank&log$=prottop&blast_rank=93&RID=74WUMF4X016","MBG6540702.1")
fucose-binding lectin [Pseudomonas aeruginosa]	Pseudomonas aeruginosa	188	188	100%	2e-59	84.21	115	=HYPERLINK("https://www.ncbi.nlm.nih.gov/protein/MBG4777322.1?report=genbank&log$=prottop&blast_rank=94&RID=74WUMF4X016","MBG4777322.1")
fucose-binding lectin II [Pseudomonas aeruginosa]	Pseudomonas aeruginosa	187	187	96%	8e-59	85.45	110	=HYPERLINK("https://www.ncbi.nlm.nih.gov/protein/WP_282498299.1?report=genbank&log$=prottop&blast_rank=95&RID=74WUMF4X016","WP_282498299.1")
fucose-binding lectin LecB [Pseudomonas aeruginosa]	Pseudomonas aeruginosa	186	186	85%	1e-58	100.00	99	=HYPERLINK("https://www.ncbi.nlm.nih.gov/protein/WP_126550885.1?report=genbank&log$=prottop&blast_rank=96&RID=74WUMF4X016","WP_126550885.1")
fucose-binding lectin II [Pseudomonas aeruginosa]	Pseudomonas aeruginosa	186	186	96%	2e-58	85.45	110	=HYPERLINK("https://www.ncbi.nlm.nih.gov/protein/MDF5824354.1?report=genbank&log$=prottop&blast_rank=97&RID=74WUMF4X016","MDF5824354.1")
hypothetical protein CSB90_5294 [Pseudomonas aeruginosa]	Pseudomonas aeruginosa	184	184	96%	1e-57	84.55	110	=HYPERLINK("https://www.ncbi.nlm.nih.gov/protein/AVK17281.1?report=genbank&log$=prottop&blast_rank=98&RID=74WUMF4X016","AVK17281.1")
fucose-binding lectin LecB [Pseudomonas aeruginosa]	Pseudomonas aeruginosa	182	182	100%	1e-56	88.60	115	=HYPERLINK("https://www.ncbi.nlm.nih.gov/protein/WP_324271837.1?report=genbank&log$=prottop&blast_rank=99&RID=74WUMF4X016","WP_324271837.1")
fucose-binding lectin LecB [Pseudomonas aeruginosa]	Pseudomonas aeruginosa	174	174	78%	6e-54	100.00	90	=HYPERLINK("https://www.ncbi.nlm.nih.gov/protein/MBN0734379.1?report=genbank&log$=prottop&blast_rank=100&RID=74WUMF4X016","MBN0734379.1")
